# Drought shifts sorghum root metabolite and microbiome profiles and enriches the stress response factor pipecolic acid

**DOI:** 10.1101/2020.11.08.373399

**Authors:** Daniel F. Caddell, Katherine Louie, Benjamin Bowen, Julie A. Sievert, Joy Hollingsworth, Jeffery Dahlberg, Elizabeth Purdom, Trent Northen, Devin Coleman-Derr

**Affiliations:** Plant Gene Expression Center, USDA-ARS, Albany, CA 94710, USA; Plant and Microbial Biology Department, UC Berkeley, Berkeley, CA 94720, USA; Lawrence Berkeley National Laboratory, Berkeley, CA 94720, USA; Joint Genome Institute, Berkeley, CA 94720, USA; Kearney Agricultural Research & Extension Center, Parlier, CA 93648, USA; Department of Statistics, UC Berkeley, Berkeley, CA 94720, USA

**Author notes:** Corresponding author: D.Coleman-Derr.

**Keywords:** drought, roots, 16S rRNA, amplicon sequencing, microbiome, metabolomics, pipecolic acid, sorghum

## Abstract

Interactions between plants and their root-associated microbiome are important for determining host fitness during periods of stress. During drought, monoderm bacteria are more abundant in sorghum roots than in those of watered controls. Additionally, a reversion from monoderm to diderm dominance occurs in drought-stressed roots one week after rewatering. However, the mechanisms driving this rapid microbiome composition shift is currently unknown. To understand if changes in host metabolism are correlated with this shift, we employed 16S amplicon sequencing and metabolomics of root, rhizosphere, and soil at the peak of a preflowering drought and 24 hours after rewatering. The microbiomes of droughted roots, rhizospheres, and soils differed from watered controls, and shifts in bacterial composition were observed in root and rhizosphere 24 hours after rewatering, highlighting the rapid response of microbes to the cessation of drought. Next, we performed metabolomic profiling to identify putative drivers of this process. During drought, we observed a high abundance of abiotic stress response factors, including antioxidants, osmolytes, amino acids, and plant hormones. After rewatering, large shifts in metabolite abundances were observed in rhizosphere, whereas shifts in root and soil were subtle. In addition, pipecolic acid, a well-characterized systemic acquired resistance signalling compound, was enriched in roots and rhizosphere during drought. We found that exogenous application of pipecolic acid suppresses root growth via a systemic acquired resistance-independent mechanism. Collectively, these data provide a comprehensive characterization of metabolite shifts across three compartments during drought, and elucidate a potential role of pipecolic acid in the sorghum drought response.

**IMPORTANCE:** Plant-associated microbial communities shift in composition and contribute to host fitness during drought. In particular, Actinobacteria are enriched in plant roots and rhizosphere during drought. However, the mechanisms plants use to drive this shift are poorly understood. Here we apply a combination of bacterial and metabolite profiling in root, rhizosphere, and soil during drought and drought-recovery to investigate potential contributions of host metabolism towards shifts in bacterial composition. Our results demonstrate that drought alters metabolic profiles and that the response to rewatering differs between compartments; we identify drought-responsive metabolites that are highly correlated with Actinobacteria abundance. Furthermore, our study reports for the first time that pipecolic acid is a drought-enriched metabolite in sorghum roots. We demonstrate that exogenous application of pipecolic acid is able to provoke one of the classic drought responses in roots, root growth suppression, and that this activity functions independently from the systemic acquired resistance pathway.
