## Supplemental Table 3 for "Drought shifts sorghum root metabolite and microbiome profiles and enriches the stress response factor pipecolic acid"

### Sheet: TP8 DvW
Proposed metabolite	log2(FC)	p-value	q-value	Compartment	Ion mode
N-trimethyllysine	5.4905	0.0024344	0.019836	root	positive
3-hydroxykynurenine	4.5445	0.011502	0.037662	root	positive
lysine	4.2353	0.0013765	0.01645	root	positive
taurine	3.9443	0.012313	0.038213	root	positive
arginine	3.8137	0.0019459	0.018209	root	positive
serotonin	3.4662	0.041745	0.087143	root	positive
pipecolic acid	3.3922	0.00068923	0.01645	root	positive
allothreonine//homoserine//threonine	3.2544	0.0030355	0.021122	root	positive
methionine	3.2141	0.00078771	0.01645	root	negative
valine	3.1451	0.0026075	0.019836	root	negative
1-aminocyclopropane-1-carboxylic acid	3.1436	0.0028167	0.020452	root	positive
2-amino-2-methylpropanoic acid	2.9843	0.0042642	0.024556	root	positive
histidinol	2.9526	0.014436	0.043834	root	positive
asparagine	2.905	0.006212	0.0266	root	positive
cis-4-hydroxy-proline//trans-4-hydroxyproline	2.902	0.0037656	0.022459	root	negative
trans-4-hydroxyproline	2.8347	0.0036559	0.022459	root	positive
o-acetyl-serine	2.8251	0.015751	0.045027	root	positive
proline	2.8208	0.0013105	0.01645	root	positive
4-methoxyphenylacetic acid	2.79	0.00518	0.026214	root	positive
riboflavin	2.6712	0.0044873	0.024562	root	positive
betaine	2.4781	0.00027674	0.01645	root	positive
guanidinoacetic acid	2.4301	0.0026131	0.019836	root	positive
carnitine	2.427	0.011795	0.037879	root	positive
hippuric acid	2.4066	0.0088873	0.033731	root	positive
deoxycarnitine	2.3947	0.024154	0.061118	root	positive
acetylcholine	2.377	0.01047	0.03555	root	positive
pyridoxamine	2.1172	0.0013311	0.01645	root	positive
abscisic acid	2.0532	0.0059883	0.026317	root	positive
ophthalmic acid	1.9733	0.010285	0.03555	root	positive
sn-glycero-3-phosphocholine	1.9555	0.0012805	0.01645	root	positive
serine	1.9297	0.015899	0.045027	root	positive
2-hydroxyphenylacetic acid//4-hydroxyphenylacetic acid	1.9164	0.016724	0.045785	root	negative
melatonin	1.8671	0.0057016	0.026317	root	positive
rhamnose	1.8451	0.0019627	0.018209	root	negative
4-aminobutanoic acid	1.6859	0.0010489	0.01645	root	positive
allantoin	1.6592	0.049107	0.10001	root	positive
arabitol	1.6388	0.009794	0.0348	root	negative
O-succinyl-homoserine	1.6078	0.00052322	0.01645	root	negative
alpha-aminoadipic acid	1.5957	0.0014585	0.01645	root	positive
cytosine	1.531	0.0096293	0.0348	root	positive
glucosaminic acid	1.4787	0.00055864	0.01645	root	negative
dihydroorotic acid	1.4676	0.015908	0.045027	root	negative
3-methyglutaric acid	1.4422	0.0019111	0.018209	root	negative
tyrosine	1.4379	0.012356	0.038213	root	positive
pterin	1.3874	0.0010951	0.01645	root	positive
N-formylglycine	1.3553	0.015195	0.045027	root	negative
leucine	1.32	0.036285	0.078696	root	positive
isoleucine	1.299	0.0084823	0.033031	root	positive
cysteic acid	1.2835	0.016591	0.045785	root	negative
octopamine	1.2266	0.0084527	0.033031	root	positive
nicotinamide	1.22	0.00671	0.028014	root	positive
3-hydroxyanthranilic acid	1.2086	0.027484	0.066853	root	negative
4-guanidinobutanoic acid	1.1994	0.030451	0.068721	root	positive
4-hydroxy-2-quinolinecarboxylic acid	1.199	0.039386	0.083259	root	negative
N-acetylputrescine	1.1926	0.04592	0.094675	root	positive
glutamine	1.1868	0.027115	0.066853	root	positive
N-acetyl-leucine	1.1683	0.0036653	0.022459	root	positive
raffinose	1.1673	0.02818	0.066853	root	positive
galacturonic acid//glucuronic acid	-1.0205	0.029223	0.066853	root	negative
trehalose	-1.0276	0.0094128	0.0348	root	negative
pyruvic acid	-1.1031	0.008505	0.033031	root	negative
inosine	-1.1177	0.010644	0.03555	root	negative
vanillic acid	-1.6967	0.0058451	0.026317	root	negative
glucose 6-phosphoric acid//mannose 6-phosphoric acid	-1.8429	0.019956	0.052899	root	negative
2',3'-cyclic AMP	-1.8856	0.028339	0.066853	root	negative
2,3-dihydroxybenzoic acid//2,5-dihydroxybenzoic acid//3,4-dihydroxybenzoic acid	-2.1144	7.1341e-05	0.011914	root	negative
xylitol	-3.1649	0.0012552	0.01645	root	positive
4-methylcatechol	-3.734	0.0014775	0.01645	root	negative
N-trimethyllysine	11.274	0.022509	0.16113	rhizosphere	positive
lysine	6.0409	0.039643	0.16114	rhizosphere	positive
asparagine	5.9919	0.027568	0.16113	rhizosphere	positive
arginine	5.9499	0.015257	0.15538	rhizosphere	positive
choline	5.6675	0.011022	0.15538	rhizosphere	positive
allothreonine//homoserine//threonine	5.3247	0.007011	0.15538	rhizosphere	positive
pipecolic acid	5.2609	0.005869	0.15538	rhizosphere	positive
N-acetylputrescine	5.0836	0.027507	0.16113	rhizosphere	positive
proline	4.9444	0.016292	0.15538	rhizosphere	positive
sn-glycero-3-phosphocholine	4.7544	0.04909	0.16114	rhizosphere	positive
cytidine 2',3'-cyclic mono-phosphoric acid	4.7181	0.013826	0.15538	rhizosphere	positive
3-hydroxykynurenine	4.6218	0.016574	0.15538	rhizosphere	positive
methionine	4.4862	0.02468	0.16113	rhizosphere	negative
guanidinoacetic acid	4.4815	0.0037146	0.15538	rhizosphere	positive
serine	4.3855	0.025	0.16113	rhizosphere	positive
taurine	4.1935	0.04831	0.16114	rhizosphere	positive
glutamine	4.0091	0.046228	0.16114	rhizosphere	positive
allantoin	3.956	0.039138	0.16114	rhizosphere	positive
4-aminobutanoic acid	3.7747	0.022816	0.16113	rhizosphere	positive
syringic acid	3.6407	0.029099	0.16113	rhizosphere	negative
ferulic acid	3.6405	0.043668	0.16114	rhizosphere	negative
deoxycarnitine	3.3094	0.04082	0.16114	rhizosphere	positive
betaine	3.2165	0.0053183	0.15538	rhizosphere	positive
1-aminocyclopropane-1-carboxylic acid	3.1834	0.015702	0.15538	rhizosphere	positive
valine	3.0683	0.035555	0.16114	rhizosphere	negative
erythritol	3.0086	0.012649	0.15538	rhizosphere	negative
3-hydroxyanthranilic acid	2.8774	0.0056537	0.15538	rhizosphere	negative
carnitine	2.8637	0.046605	0.16114	rhizosphere	positive
tyrosine	2.8315	0.030105	0.16113	rhizosphere	positive
cytosine	2.3862	0.017573	0.15538	rhizosphere	positive
glucosaminic acid	2.3689	0.026637	0.16113	rhizosphere	negative
galactitol//mannitol	2.2583	0.042257	0.16114	rhizosphere	negative
cis-4-hydroxy-proline//trans-4-hydroxyproline	2.1765	0.0079307	0.15538	rhizosphere	negative
leucine	2.0401	0.035922	0.16114	rhizosphere	positive
2-amino-2-methylpropanoic acid	2.0374	0.016731	0.15538	rhizosphere	positive
dihydroorotic acid	1.8816	0.038582	0.16114	rhizosphere	negative
arabitol	1.8808	0.0046731	0.15538	rhizosphere	negative
rhamnose	1.8234	0.031458	0.16113	rhizosphere	negative
uridine	1.7142	0.013343	0.15538	rhizosphere	negative
4-acetamidobutanoic acid	1.7074	0.010959	0.15538	rhizosphere	negative
octopamine	1.6819	0.03165	0.16113	rhizosphere	positive
N-methyl-glutamic acid//galactosamine//glucosamine	1.4112	0.019164	0.16098	rhizosphere	positive
shikimic acid	1.4009	0.041038	0.16114	rhizosphere	negative
phenylalanine	1.2689	0.049836	0.16114	rhizosphere	negative
sphinganine	-1.3608	0.04621	0.16114	rhizosphere	positive
1,2-dipalmitoyl-rac-glycero-3-phosphoethanolamine	-2.0514	0.0058983	0.15538	rhizosphere	positive
2'-deoxyadenosine 5'-diphosphoric acid	7.0057	7.1246e-05	0.0026594	soil	positive
proline	5.5651	0.012201	0.08818	soil	positive
2'-deoxycytidine 5'-diphosphoric acid	4.5856	0.0048602	0.048299	soil	positive
trehalose	4.3116	0.00040263	0.01067	soil	negative
erythritol	3.998	7.6836e-05	0.0026594	soil	negative
allantoin	3.6393	0.0037047	0.039269	soil	positive
galactitol//mannitol	2.959	0.015545	0.10299	soil	negative
arabitol	2.8616	0.033439	0.13985	soil	negative
fructose 1,6-biphosphoric acid	2.8336	0.028537	0.12604	soil	negative
carnitine	2.7295	0.02847	0.12604	soil	positive
methionine	2.6384	0.018352	0.10807	soil	negative
inosine	2.5697	0.022574	0.1236	soil	negative
cytidine	2.4938	0.002613	0.034622	soil	negative
4-aminobutanoic acid	2.4323	0.026063	0.12604	soil	positive
betaine	2.265	0.0024772	0.034622	soil	positive
4-guanidinobutanoic acid	2.0068	0.0030372	0.037147	soil	positive
histidinol	1.9177	7.9364e-05	0.0026594	soil	positive
cytosine	1.8672	0.017945	0.10807	soil	positive
guanosine	1.7785	0.014486	0.10014	soil	positive
indole-3-pyruvic acid	1.7543	0.0034332	0.038992	soil	positive
uridine	1.6964	0.026716	0.12604	soil	negative
adenosine	1.6708	0.011051	0.083673	soil	positive
N-alpha-acetyl-lysine	1.5245	0.046636	0.1612	soil	negative
glucosaminic acid	1.4683	0.041991	0.15527	soil	negative
N-acetylserotonin	1.432	0.0079438	0.07017	soil	positive
4-acetamidobutanoic acid	1.4205	0.00056707	0.012881	soil	negative
dihydroorotic acid	1.2047	8.3627e-05	0.0026594	soil	negative
hippuric acid	1.1571	0.043803	0.15829	soil	positive
leucine	1.0805	0.045986	0.1612	soil	positive
phenethylamine	1.0587	0.049089	0.16607	soil	positive
2-methylmaleic acid	1.0511	0.039781	0.15427	soil	negative
itaconic acid	-1.0611	0.027848	0.12604	soil	negative
guanine	-1.0725	0.041626	0.15527	soil	negative
shikimic acid	-1.0944	0.010677	0.083673	soil	negative
indole-3-acetamide	-1.1153	0.034303	0.13985	soil	positive
3-hydroxyphenylacetic acid//pyridoxine	-1.1329	0.037771	0.15014	soil	positive
pyruvic acid	-1.249	0.016503	0.10496	soil	negative
4-methylcatechol	-1.9728	2.0157e-05	0.0026594	soil	negative
biotin	-2.0676	0.0063294	0.059199	soil	positive
6-deoxy-galactose	-2.6601	0.019176	0.10889	soil	negative

### Sheet: Venn_FC2_up
All metabolites (FC>2, p<0.05)	subset	11 common elements in "Root", "Rhizosphere" and "Soil":	22 common elements in "Root" and "Rhizosphere":	3 common elements in "Root" and "Soil":	4 common elements in "Rhizosphere" and "Soil":	22 elements included exclusively in "Root":	7 elements included exclusively in "Rhizosphere":	13 elements included exclusively in "Soil":
methionine	RZS	methionine	N-trimethyllysine	histidinol	erythritol	serotonin	choline	2'-deoxyadenosine 5'-diphosphoric acid
proline	RZS	proline	3-hydroxykynurenine	hippuric acid	galactitol//mannitol	trans-4-hydroxyproline	cytidine 2',3'-cyclic mono-phosphoric acid	2'-deoxycytidine 5'-diphosphoric acid
betaine	RZS	betaine	lysine	4-guanidinobutanoic acid	uridine	o-acetyl-serine	syringic acid	trehalose
carnitine	RZS	carnitine	taurine		4-acetamidobutanoic acid	4-methoxyphenylacetic acid	ferulic acid	fructose 1,6-biphosphoric acid
4-aminobutanoic acid	RZS	4-aminobutanoic acid	arginine			riboflavin	N-methyl-glutamic acid//galactosamine//glucosamine	inosine
allantoin	RZS	allantoin	pipecolic acid			acetylcholine	shikimic acid	cytidine
arabitol	RZS	arabitol	allothreonine//homoserine//threonine			pyridoxamine	phenylalanine	guanosine
cytosine	RZS	cytosine	valine			abscisic acid		indole-3-pyruvic acid
glucosaminic acid	RZS	glucosaminic acid	1-aminocyclopropane-1-carboxylic acid			ophthalmic acid		adenosine
dihydroorotic acid	RZS	dihydroorotic acid	2-amino-2-methylpropanoic acid			2-hydroxyphenylacetic acid//4-hydroxyphenylacetic acid		N-alpha-acetyl-lysine
leucine	RZS	leucine	asparagine			melatonin		N-acetylserotonin
N-trimethyllysine	RZ		cis-4-hydroxy-proline//trans-4-hydroxyproline			O-succinyl-homoserine		phenethylamine
3-hydroxykynurenine	RZ		guanidinoacetic acid			alpha-aminoadipic acid		2-methylmaleic acid
lysine	RZ		deoxycarnitine			3-methyglutaric acid
taurine	RZ		sn-glycero-3-phosphocholine			pterin
arginine	RZ		serine			N-formylglycine
pipecolic acid	RZ		rhamnose			isoleucine
allothreonine//homoserine//threonine	RZ		tyrosine			cysteic acid
valine	RZ		octopamine			nicotinamide
1-aminocyclopropane-1-carboxylic acid	RZ		3-hydroxyanthranilic acid			4-hydroxy-2-quinolinecarboxylic acid
2-amino-2-methylpropanoic acid	RZ		N-acetylputrescine			N-acetyl-leucine
asparagine	RZ		glutamine			raffinose
cis-4-hydroxy-proline//trans-4-hydroxyproline	RZ
guanidinoacetic acid	RZ
deoxycarnitine	RZ
sn-glycero-3-phosphocholine	RZ
serine	RZ
rhamnose	RZ
tyrosine	RZ
octopamine	RZ
3-hydroxyanthranilic acid	RZ
N-acetylputrescine	RZ
glutamine	RZ
histidinol	RS
hippuric acid	RS
4-guanidinobutanoic acid	RS
serotonin	RO
trans-4-hydroxyproline	RO
o-acetyl-serine	RO
4-methoxyphenylacetic acid	RO
riboflavin	RO
acetylcholine	RO
pyridoxamine	RO
abscisic acid	RO
ophthalmic acid	RO
2-hydroxyphenylacetic acid//4-hydroxyphenylacetic acid	RO
melatonin	RO
O-succinyl-homoserine	RO
alpha-aminoadipic acid	RO
3-methyglutaric acid	RO
pterin	RO
N-formylglycine	RO
isoleucine	RO
cysteic acid	RO
nicotinamide	RO
4-hydroxy-2-quinolinecarboxylic acid	RO
N-acetyl-leucine	RO
raffinose	RO
choline	ZO
cytidine 2',3'-cyclic mono-phosphoric acid	ZO
syringic acid	ZO
ferulic acid	ZO
N-methyl-glutamic acid//galactosamine//glucosamine	ZO
shikimic acid	ZO
phenylalanine	ZO
erythritol	ZS
galactitol//mannitol	ZS
uridine	ZS
4-acetamidobutanoic acid	ZS
2'-deoxyadenosine 5'-diphosphoric acid	SO
2'-deoxycytidine 5'-diphosphoric acid	SO
trehalose	SO
fructose 1,6-biphosphoric acid	SO
inosine	SO
cytidine	SO
guanosine	SO
indole-3-pyruvic acid	SO
adenosine	SO
N-alpha-acetyl-lysine	SO
N-acetylserotonin	SO
phenethylamine	SO
2-methylmaleic acid	SO

### Sheet: Venn_FC2_down
All metabolites (FC<2, p<0.05)	subset	2 common elements in "Root" and "Soil":	8 elements included exclusively in "Root":	2 elements included exclusively in "Rhizosphere":	7 elements included exclusively in "Soil":
galacturonic acid//glucuronic acid	RO	pyruvic acid	galacturonic acid//glucuronic acid	sphinganine	itaconic acid
trehalose	RO	4-methylcatechol	trehalose	1,2-dipalmitoyl-rac-glycero-3-phosphoethanolamine	guanine
inosine	RO		inosine		shikimic acid
vanillic acid	RO		vanillic acid		indole-3-acetamide
glucose 6-phosphoric acid//mannose 6-phosphoric acid	RO		glucose 6-phosphoric acid//mannose 6-phosphoric acid		3-hydroxyphenylacetic acid//pyridoxine
2',3'-cyclic AMP	RO		2',3'-cyclic AMP		biotin
2,3-dihydroxybenzoic acid//2,5-dihydroxybenzoic acid//3,4-dihydroxybenzoic acid	RO		2,3-dihydroxybenzoic acid//2,5-dihydroxybenzoic acid//3,4-dihydroxybenzoic acid		6-deoxy-galactose
xylitol	RO		xylitol
sphinganine	ZO
1,2-dipalmitoyl-rac-glycero-3-phosphoethanolamine	ZO
itaconic acid	SO
guanine	SO
shikimic acid	SO
indole-3-acetamide	SO
3-hydroxyphenylacetic acid//pyridoxine	SO
biotin	SO
6-deoxy-galactose	SO
pyruvic acid	RS
4-methylcatechol	RS

### Sheet: Venn_Log2(FC2)_up
All metabolites (LogFC>2, p<0.05)	subset	4 common elements in "Root", "Rhizosphere" and "Soil":	14 common elements in "Root" and "Rhizosphere":	10 elements included exclusively in "Root":	13 elements included exclusively in "Rhizosphere":	4 common elements in "Rhizosphere" and "Soil":	8 elements included exclusively in "Soil":
methionine	RZS	methionine	N-trimethyllysine	serotonin	choline	allantoin	2'-deoxyadenosine 5'-diphosphoric acid
proline	RZS	proline	3-hydroxykynurenine	histidinol	N-acetylputrescine	4-aminobutanoic acid	2'-deoxycytidine 5'-diphosphoric acid
betaine	RZS	betaine	lysine	trans-4-hydroxyproline	sn-glycero-3-phosphocholine	erythritol	trehalose
carnitine	RZS	carnitine	taurine	o-acetyl-serine	cytidine 2',3'-cyclic mono-phosphoric acid	galactitol//mannitol	arabitol
N-trimethyllysine	RZ		arginine	4-methoxyphenylacetic acid	serine		fructose 1,6-biphosphoric acid
3-hydroxykynurenine	RZ		pipecolic acid	riboflavin	glutamine		inosine
lysine	RZ		allothreonine//homoserine//threonine	hippuric acid	syringic acid		cytidine
taurine	RZ		valine	acetylcholine	ferulic acid		4-guanidinobutanoic acid
arginine	RZ		1-aminocyclopropane-1-carboxylic acid	pyridoxamine	3-hydroxyanthranilic acid
pipecolic acid	RZ		2-amino-2-methylpropanoic acid	abscisic acid	tyrosine
allothreonine//homoserine//threonine	RZ		asparagine		cytosine
valine	RZ		cis-4-hydroxy-proline//trans-4-hydroxyproline		glucosaminic acid
1-aminocyclopropane-1-carboxylic acid	RZ		guanidinoacetic acid		leucine
2-amino-2-methylpropanoic acid	RZ		deoxycarnitine
asparagine	RZ
cis-4-hydroxy-proline//trans-4-hydroxyproline	RZ
guanidinoacetic acid	RZ
deoxycarnitine	RZ
serotonin	RO
histidinol	RO
trans-4-hydroxyproline	RO
o-acetyl-serine	RO
4-methoxyphenylacetic acid	RO
riboflavin	RO
hippuric acid	RO
acetylcholine	RO
pyridoxamine	RO
abscisic acid	RO
choline	ZO
N-acetylputrescine	ZO
sn-glycero-3-phosphocholine	ZO
cytidine 2',3'-cyclic mono-phosphoric acid	ZO
serine	ZO
glutamine	ZO
syringic acid	ZO
ferulic acid	ZO
3-hydroxyanthranilic acid	ZO
tyrosine	ZO
cytosine	ZO
glucosaminic acid	ZO
leucine	ZO
allantoin	ZS
4-aminobutanoic acid	ZS
erythritol	ZS
galactitol//mannitol	ZS
2'-deoxyadenosine 5'-diphosphoric acid	SO
2'-deoxycytidine 5'-diphosphoric acid	SO
trehalose	SO
arabitol	SO
fructose 1,6-biphosphoric acid	SO
inosine	SO
cytidine	SO
4-guanidinobutanoic acid	SO

### Sheet: Venn_Log2(FC2)_down
All metabolites (LogFC<2, p<0.05)	subset	3 elements included exclusively in "Root":	1 element included exclusively in "Rhizosphere":	2 elements included exclusively in "Soil":
2,3-dihydroxybenzoic acid//2,5-dihydroxybenzoic acid//3,4-dihydroxybenzoic acid	RO	2,3-dihydroxybenzoic acid//2,5-dihydroxybenzoic acid//3,4-dihydroxybenzoic acid	1,2-dipalmitoyl-rac-glycero-3-phosphoethanolamine	biotin
xylitol	RO	xylitol		6-deoxy-galactose
4-methylcatechol	RO	4-methylcatechol
1,2-dipalmitoyl-rac-glycero-3-phosphoethanolamine	ZO
biotin	SO
6-deoxy-galactose	SO
