## Supplemental Table 4 for "Drought shifts sorghum root metabolite and microbiome profiles and enriches the stress response factor pipecolic acid"

### Sheet: TableS4
	Supplemental table 4. Detailed information on significantly changed root metabolites 24 hours after rewatering
	Proposed metabolite	Molecular formula	Measured m/z	ppm error	Measured RT peak (minutes)	RT error	MSMS quality score*	Ion mode	Log2 (FC)	p-value (root)	q-value (root)	Significant compartment
	cytosine	C4H5N3O	112.051	3.0887	5.03	0.14	1	positive	1.7855	0.023576	0.74973	root
	sphinganine	C18H39NO2	302.306	1.6078	4.29	0.08	0	positive	1.578	0.019936	0.74973	root
	N-acetyl-glutamic acid	C7H11NO5	188.057	0.8869	15.12	0.11	1	negative	1.5577	0.0019264	0.15315	root
	ferulic acid	C10H10O4	193.051	0.614	1.26	0.11	1	negative	1.1626	0.046697	0.82807	root
	*MSMS quality scores: 1 (MSMS matches ref. std.); 0.5 (possible match); 0 (no MSMS collected or no appropriate ref available); -1 (MSMS poor match to ref. std.)
